# Deficits in cerebellum-dependent learning and cerebellar morphology in male and female BTBR autism model mice

**DOI:** 10.1101/2022.09.14.507695

**Authors:** Elizabeth A. Kiffmeyer, Jameson A. Cosgrove, Jenna K. Siganos, Heidi E. Bien, Jade E. Vipond, Karisa R. Vogt, Alexander D. Kloth

## Abstract

Recently, there has been increased interest in the role of the cerebellum in autism spectrum disorders (ASD). In order to better understand the pathophysiological role of the cerebellum in ASD, it is necessary to have a variety of mouse models that have face validity for cerebellar disruption in humans. Here, we add to the literature on the cerebellum transgenic and induced mouse models of autism with the characterization of the cerebellum in the BTBR T+Itpr3^tf^/J (BTBR) inbred mouse strain, which has behavioral phenotypes that are suggestive of ASD in patients. When we examined both male and female adult BTBR mice in comparison to C57BL/6J (C57) controls, we noted that both mice showed motor coordination deficits characteristic of cerebellar function, but only the male mice showed differences in delay eyeblink conditioning, a cerebellum-dependent learning task that is also disrupted in ASD patients. Both male and female BTBR mice showed considerable expansion of and abnormal foliation in the cerebellum vermis--including significant expansion of specific lobules in the anterior cerebellum. In addition, we found a slight but significant decrease in Purkinje cell density in both male and female BTBR mice, irrespective of lobule. Furthermore, there was a marked reduction of Purkinje cell dendritic spines density in both male and female BTBR mice. These findings suggest that, for the most part, the BTBR mouse model successfully phenocopies many of the characteristics of the subpopulation of ASD patients that have a hypertrophic cerebellum. We discuss the significance of sex differences--revealed for the first time in BTBR mice, and present in only a small number of cerebellum studies--and the importance of concordance on other metrics between male and female BTBR mice.

**Graphical Abstract:** Summary of differences between BTBR mice (left) and C57 mice (right) demonstrated by this study, separated by sex.
