## Supplementary File 1 for "Deficits in cerebellum-dependent learning and cerebellar morphology in male and female BTBR autism model mice"

### Sheet: Figure 1
Panels	Statistical test	Factors	Test statistics and p-values	*	Comparisons	Adjusted p-values	*
A	Two-way ANOVA with repeated measurements	Training Session	F(1,10) = 0.1623, p = 0.6955		test day 1, C57 - BTBR	p < 0.0001	****
		Strain	F(1,10) = 61.43, p < 0.0001	****	test day 2, C57 - BTBR	p < 0.0001	****
		Training Session x Strain	F(1,10) = 0.5336, p = 0.4819
B	Two-way ANOVA with repeated measurements	Training Session	F(1,14) = 0.4914, p = 0.4948		test day 1, C57 - BTBR	p = 0.0824
		Strain	F(1,14) = 8.779, p = 0.0103	*	test day 2, C57 - BTBR	p = 0.0105	*
		Training Session x Strain	F(1,14) = 0.8165, p = 0.3815
C	MIxed effects analysis with repeated measures	Training Session	F(5.324, 113.2) = 54.41, p < 0.0001	****	test day 1, C57 - BTBR	p > 0.9999
		Strain	F(1,23) = 19.07, p = 0.0002	***	test day 2, C57 - BTBR	p > 0.9999
		Training Session x Strain	F(11,234) = 5.902, p < 0.0001	****	test day 3, C57 - BTBR	p > 0.9999
					test day 4, C57 - BTBR	p > 0.9999
					test day 5, C57 - BTBR	p > 0.9999
					test day 6, C57 - BTBR	p > 0.9999
					test day 7, C57 - BTBR	p > 0.9999
					test day 8, C57 - BTBR	p = 0.0353	*
					test day 9, C57 - BTBR	p = 0.1204
					test day 10, C57 - BTBR	p = 0.0090	**
					test day 11, C57 - BTBR	p = 0.9863
					test day 12, C57 - BTBR	p = 0.0018	**
D	Student's two-sample unpaired t-test	-	t(23) = 4.109, p = 0.0004	***	-	-
E	Mixed effects analysis with repeated measures	Training Session	F(3.925,63.15) = 32.79, p < 0.0001	****	-	-
		Strain	F(1,19) = 2.730, p = 0.1149
		Training Session x Strain	F(11,177) = 1.174, p = .0378
F	Student's two-sample unpaired t-test	-	t(19) = 0.1016, p = 0.9202		-	-

### Sheet: Figure 2
Panels	Statistical test	Factors	Test statistics and p-values	*	Comparisons	Adjusted p-values	*
A	Student's unpaired two-tailed t-test	-	t(20) = 0.6723, p = 0.5091		-	-
C	Student's unpaired two-tailed t-test	-	t(14) = 4.609, p = 0.0004		-	-
D	Two-way ANOVA	Strain	F(1,42) = 27.27, p < 0.0001	****	C57 vs. BTBR: MCL	p = 0.0004	***
		Layer	F(2,42) = 410.9, p < 0.0001	****	C57 vs. BTBR: GCL	p = 0.0098	**
		Strain x Layer	F(2,42) = 1.507, p = 0.2334		C57 vs. BTBR: WM	p = 0.2697
E	Student's unpaired two-tailed t-test	-	t(12) = 11.52, p < 0.0001	****	-
F	Two-way ANOVA	Strain	F(1,112) = 29.65, p < 0.0001	****	C57 vs. BTBR: I/II	p = 0.0012	**
		Lobule	F(7,112) = 87.92, p < 0.0001	****	C57 vs. BTBR: III	p > 0.9999
		Strain x Lobule	F(1,112) = 1.738, p = 0.1071		C57 vs. BTBR: IV/V	p = 0.0037	**
					C57 vs. BTBR: VI	p > 0.9999
					C57 vs. BTBR: VII	p > 0.9999
					C57 vs. BTBR: VIII	p > 0.9999
					C57 vs. BTBR: IX	p = 0.0396	*
					C57 vs. BTBR: X	p > 0.9999
G	Two-way ANOVA	Strain	F(1,112) = 23.26, p < 0.0001	****	C57 vs. BTBR: I/II	p = 0.0083	**
		Lobule	F(7,112) = 78.31, p < 0.0001	****	C57 vs. BTBR: III	p > 0.9999
		Strain x Lobule	F(7,112) = 1.448, p = 0.1935		C57 vs. BTBR: IV/V	p = 0.0101	*
					C57 vs. BTBR: VI	p > 0.9999
					C57 vs. BTBR: VII	p > 0.9999
					C57 vs. BTBR: VIII	p > 0.9999
					C57 vs. BTBR: IX	p = 0.0753
					C57 vs. BTBR: X	p > 0.9999
H	Two-way ANOVA	Strain	F(1,112) = 20.20, p < 0.0001	****	C57 vs. BTBR: I/II	p = 0.0015	**
		Lobule	F(7,112) = 76.95, p < 0.0001	****	C57 vs. BTBR: III	p > 0.9999
		Strain x Lobule	F(7,112) = 1.202, p = 0.3077		C57 vs. BTBR: IV/V	p > 0.9999
					C57 vs. BTBR: VI	p > 0.9999
					C57 vs. BTBR: VII	p > 0.9999
					C57 vs. BTBR: VIII	p > 0.9999
					C57 vs. BTBR: IX	p = 0.0880
					C57 vs. BTBR: X	p > 0.9999
I	Two-way ANOVA	Strain	F(7,96) = 76.45, p < 0.0001	****	C57 vs. BTBR: I/II	p = 0.0076	**
		Lobule	F(7,96) = 10.17, p < 0.0001	****	C57 vs. BTBR: III	p > 0.9999
		Strain x Lobule	F(7,96) = 8.922, p < 0.0001	****	C57 vs. BTBR: IV/V	p < 0.0001	****
					C57 vs. BTBR: VI	p < 0.0001	****
					C57 vs. BTBR: VII	p = 0.0004	***
					C57 vs. BTBR: VIII	p > 0.9999
					C57 vs. BTBR: IX	p = 0.7305
					C57 vs. BTBR: X

### Sheet: Figure 3
Panels	Statistical test	Factors	Test statistics and p-values	*	Comparisons	Adjusted p-values	*
A	Student's unpaired two-tailed t-test	-	t(14) = 0.2292, p = 0.8221		-	-
C	Student's unpaired two-tailed t-test	-	t(10) = 10.97, p < 0.0001	****	-	-
D	Two-way ANOVA	Strain	F(1,30) = 116.3, p < 0.0001	****	C57 vs. BTBR: MCL	p < 0.0001	****
		Layer	F(2,30) = 699.8, p < 0.0001	****	C57 vs. BTBR: GCL	p < 0.0001	**
		Strain x Layer	F(2,30) = 10.70, p = 0.0003	***	C57 vs. BTBR: WM	p = 0.0284	*
E	Student's unpaired two-tailed t-test	-	t(10) = 8.497, p < 0.0001	****	-	-
F	Two-way ANOVA	Strain	F(1,80) = 80.88, p < 0.0001	****	C57 vs. BTBR: I/II	p < 0.0001	****
		Lobule	F(7,80) = 124.5, p < 0.0001	****	C57 vs. BTBR: III	p = 0.0331	*
		Strain x Lobule	F(7,80) = 3.121, p = .0058	**	C57 vs. BTBR: IV/V	p < 0.0001	****
					C57 vs. BTBR: VI	p = 0.0008	***
					C57 vs. BTBR: VII	p > 0.9999
					C57 vs. BTBR: VIII	p = 0.7207
					C57 vs. BTBR: IX	p = 0.0033	**
					C57 vs. BTBR: X	p = 0.2118
G	Two-way ANOVA	Strain	F(1,79) = 84.71, p < 0.0001	****	C57 vs. BTBR: I/II	p < 0.0001	****
		Lobule	F(7,79) = 117.7, p < 0.0001	****	C57 vs. BTBR: III	p = 0.2360
		Strain x Lobule	F(7,79) = 3.187, p = 0.0051	****	C57 vs. BTBR: IV/V	p < 0.0001	****
					C57 vs. BTBR: VI	p < 0.0001	****
					C57 vs. BTBR: VII	p > 0.9999
					C57 vs. BTBR: VIII	p = 0.4188
					C57 vs. BTBR: IX	p = 0.0020	**
					C57 vs. BTBR: X	p = 0.6914
H	Two-way ANOVA	Strain	F(1,79) = 63.59, p < 0.0001	****	C57 vs. BTBR: I/II	p < 0.0001	****
		Lobule	F(7,79) = 93.67, p < 0.0001	****	C57 vs. BTBR: III	p = 0.0073	**
		Strain x Lobule	F(7,79) = 2.046, p = 0.0594		C57 vs. BTBR: IV/V	p = 0.0090	**
					C57 vs. BTBR: VI	p = 0.1099
					C57 vs. BTBR: VII	p > 0.9999
					C57 vs. BTBR: VIII	p > 0.9999
					C57 vs. BTBR: IX	p = 0.0277
					C57 vs. BTBR: X	p = 0.0906
H	Two-way ANOVA	Strain	F(1,80) = 42.63, p < 0.0001	****	C57 vs. BTBR: I/II	p < 0.0001	****
		Lobule	F(7,80) = 26.99, p < 0.0001	****	C57 vs. BTBR: III	p > 0.9999
		Strain x Lobule	F(7,80) = 5.940, p < 0.0001	****	C57 vs. BTBR: IV/V	p = 0.0008	***
					C57 vs. BTBR: VI	p < 0.0001	****
					C57 vs. BTBR: VII	p > 0.9999
					C57 vs. BTBR: VIII	p > 0.9999
					C57 vs. BTBR: IX	p > 0.9999
					C57 vs. BTBR: X	p > 0.9999

### Sheet: Figure 4
Panels	Statistical test	Factors	Test statistics and p-values	*	Comparisons	Adjusted p-values	*
B	Two-way ANOVA	Strain	F(1,103) = 4.497, p = 0.0363	*	C57 vs. BTBR: I/II	p > 0.9999
		Lobule	F(7,103) = 1.772, p = 0.1007		C57 vs. BTBR: III	p = 0.7739
		Strain x Lobule	F(7,103) = 0.7876, p = 0.5992		C57 vs. BTBR: IV/V	p = 0.4453
					C57 vs. BTBR: VI	p = 0.9523
					C57 vs. BTBR: VII	p > 0.9999
					C57 vs. BTBR: VIII	p > 0.9999
					C57 vs. BTBR: IX	p > 0.9999
					C57 vs. BTBR: X	p > 0.9999
C	Two-way ANOVA	Strain	F(1,78) = 7.085, p = 0.0094	**	C57 vs. BTBR: I/II	p = 0.9248
		Lobule	F(7,78) = 3.235, p = 0.0046	**	C57 vs. BTBR: III	p > 0.9999
		Strain x Lobule	F(7,78) = 0.8670, p = 0.5364		C57 vs. BTBR: IV/V	p = 0.8952
					C57 vs. BTBR: VI	p > 0.9999
					C57 vs. BTBR: VII	p > 0.9999
					C57 vs. BTBR: VIII	p = 0.9854
					C57 vs. BTBR: IX	p = 0.0548
					C57 vs. BTBR: X	p = 0.6865

### Sheet: Figure 5
Panels	Statistical test	Factors	Test statistics and p-values	*	Comparisons	Adjusted p-values	*
B	Two-way ANOVA with repeated measures	Strain	F(1,33) = 0.2126, p = 0.6478		C57 - BTBR, concentric circle 1	>0.9999
		Distance from Soma	F(3.335, 110.1) = 38.68, p < 0.0001	****	C57 - BTBR, concentric circle 2	>0.9999
		Strain x Distance from Soma	F(19,627) = 0.8372, p = 0.6625		C57 - BTBR, concentric circle 3	>0.9999
					C57 - BTBR, concentric circle 4	>0.9999
					C57 - BTBR, concentric circle 5	>0.9999
					C57 - BTBR, concentric circle 6	>0.9999
					C57 - BTBR, concentric circle 7	>0.9999
					C57 - BTBR, concentric circle 8	>0.9999
					C57 - BTBR, concentric circle 9	>0.9999
					C57 - BTBR, concentric circle 10	>0.9999
					C57 - BTBR, concentric circle 11	>0.9999
					C57 - BTBR, concentric circle 12	>0.9999
					C57 - BTBR, concentric circle 13	>0.9999
					C57 - BTBR, concentric circle 14	>0.9999
					C57 - BTBR, concentric circle 15	>0.9999
					C57 - BTBR, concentric circle 16	>0.9999
					C57 - BTBR, concentric circle 17	>0.9999
					C57 - BTBR, concentric circle 18	>0.9999
					C57 - BTBR, concentric circle 19	>0.9999
					C57 - BTBR, concentric circle 20	>0.9999
C	Student's unpaired two-tailed t-test	-	t(29) = 1.695, p = 0.1008		-	-
D	Student's unpaired two-tailed t-test	-	t(29) = 0.6551, p = 0.5175		-	-
E	Student's unpaired two-tailed t-test	-	t(50) = 3.117, p = 0.0030	**	-	-
F	Two-way ANOVA with repeated measures	Strain	F(1,38) = 6.375, p = 0.0159	*	C57 - BTBR, concentric circle 1	>0.9999
		Distance from Soma	F(2.793,106.1) = 87.85, p < 0.0001	****	C57 - BTBR, concentric circle 2	>0.9999
		Strain x Distance	F(30,1140) = 0.8429, p = 0.7095		C57 - BTBR, concentric circle 3	>0.9999
					C57 - BTBR, concentric circle 4	>0.9999
					C57 - BTBR, concentric circle 5	>0.9999
					C57 - BTBR, concentric circle 6	>0.9999
					C57 - BTBR, concentric circle 7	>0.9999
					C57 - BTBR, concentric circle 8	>0.9999
					C57 - BTBR, concentric circle 9	>0.9999
					C57 - BTBR, concentric circle 10	>0.9999
					C57 - BTBR, concentric circle 11	>0.9999
					C57 - BTBR, concentric circle 12	>0.9999
					C57 - BTBR, concentric circle 13	>0.9999
					C57 - BTBR, concentric circle 14	>0.9999
					C57 - BTBR, concentric circle 15	>0.9999
					C57 - BTBR, concentric circle 16	>0.9999
					C57 - BTBR, concentric circle 17	>0.9999
					C57 - BTBR, concentric circle 18	>0.9999
					C57 - BTBR, concentric circle 19	>0.9999
					C57 - BTBR, concentric circle 20	>0.9999
					C57 - BTBR, concentric circle 21	>0.9999
					C57 - BTBR, concentric circle 22	>0.9999
					C57 - BTBR, concentric circle 23	>0.9999
					C57 - BTBR, concentric circle 24	0.9881
					C57 - BTBR, concentric circle 25	>0.9999
					C57 - BTBR, concentric circle 26	>0.9999
					C57 - BTBR, concentric circle 27	>0.9999
					C57 - BTBR, concentric circle 28	>0.9999
					C57 - BTBR, concentric circle 29	>0.9999
					C57 - BTBR, concentric circle 30	>0.9999
					C57 - BTBR, concentric circle 31	>0.9999
G	Student's unpaired two-tailed t-test	-	t(40) = 1.896, p = 0.0652		-	-
H	Student's unpaired two-tailed t-test	-	t(40) = 1.229, p = 0.2261		-	-
I	Student's unpaired two-tailed t-test	-	t(28) = 7.435, p < 0.0001	****	-	-

### Sheet: Supplementary Figure 2
Panels	Statistical test	Factors	Test statistics and p-values	*	Comparisons	Adjusted p-values	*
A	Two-way ANOVA	Strain	F(1,28) = 1.632, p = 0.2120
		Area	F(1,28) = 37.93, p < 0.0001	****
		Strain x Area	F(1,28) = 0.0001904, p = 0.9891
B	Two-way ANOVA	Strain	F(1,112) = 1.433, p = 0.2337
		Lobule	F(7,112) = 10.38, p < 0.0001	****
		Strain x Lobule	F(7,112) = 0.09220, p = 0.9986
C	Two-way ANOVA	Strain	F(1,112) = 0.1674, p = 0.6832
		Lobule	F(7,112) = 10.57, p < 0.0001	****
		Strain x Lobule	F(7,112) = 1.669, p = 0.1238
D	Two-way ANOVA	Strain	F(1,20) = 4.445, p = 0.0478	*	MCL, C57 - BTBR	p = 0.0835
		Area	F(1,20) = 22.99, p = 0.0001	****	GCL, C57 - BTBR	p = 0.8596
		Strain x Area	F(1,20) = 0.9381, p = 0.3443
E	Two-way ANOVA	Strain	F(1,79) = 11.77, p = 0.0010	***	lobule I/II, C57 - BTBR	p > 0.9999
		Lobule	F(7,79) = 29.68, p < 0.0001	****	lobule III, C57 - BTBR	p > 0.9999
		Strain x Lobule	F(7,79) = 2.041, p = 0.0600		lobule IV/V, C57 - BTBR	p = 0.1239
					lobule VI, C57 - BTBR	p = 0.0054	**
					lobule VII, C57 - BTBR	p > 0.9999
					lobule VIII, C57 - BTBR	p = 0.7227
					lobule IX, C57 - BTBR	p > 0.9999
					lobule X, C57 - BTBR	p > 0.9999
F	Two-way ANOVA	Strain	F(1,79) = 2.969, p = 0.0880
		Lobule	F(7,79) = 42.37, p < 0.0001	****
		Strain x Lobule	F(7,79) = 1.632, p = 0.1386
